# Overall patient’s survival of glioblastoma associated to molecular markers: a pan-proteomic prospective study

**DOI:** 10.1101/2020.11.24.397117

**Authors:** Lauranne Drelich, Marie Duhamel, Maxence Wisztorski, Soulaimane Aboulouard, Jean-Pascal Gimeno, Pierre-Damien Caux, Nina Ogrinc, Patrick Devos, Tristan Cardon, Michael Weller, Fabienne Escande, Fahed Zairi, Claude-Alain Maurage, Isabelle Fournier, Emilie Le Rhun, Michel Salzet

## Abstract

Molecular heterogeneities are a key feature of glioblastoma (GBM) pathology impeding patient’s stratification and leading to high discrepancies between patients mean survivals. Here, we established a molecular classification of GBM tumors using a pan-proteomic analysis. Then, we identified, from our proteomic data, 2 clusters of biomarkers associated with good or bad patient survival from 46 IDH wild-type GBMs. Three molecular groups have been identified and associated with systemic biology analyses. Group A tumors exhibit neurogenesis characteristics and tumorigenesis. Group B shows a strong immune cell signature and express poor prognosis markers while group C tumors are characterized by an anti-viral signature and tumor growth proteins. 124 proteins were found statistically different based on patient’s survival times, of which 10 are issued from alternative AltORF or non-coding RNA. After statistical analysis, a panel of markers associated to higher survival (PPP1R12A, RPS14, HSPD1 and LASP1) and another panel associated to lower survival (ALCAM, ANXA11, MAOB, IP_652563 and IGHM) has been validated by immunofluorescence. Taken together, our data will guide GBM prognosis and help to improve the current GBM classification by stratifying the patients and may open new opportunities for therapeutic development.

**Significance:** Glioblastoma are very heterogeneous tumors with median survivals usually inferior to 20 months. We conducted a pan-proteomics analysis of glioblastoma (GBM) in order to stratify GBM based on the molecular contained. Forty-six GBM cases were classified into three groups where proteins are involved in specific pathways *i.e.* the first group has a neurogenesis signature and is associated with a better prognosis while the second group of patients has an immune profile with a bad prognosis. The third group is more associated to tumorigenesis. We correlated these results with the TCGA data. Finally, we have identified 28 new prognostic markers of GBM and from these 28, a panel of 4 higher and 5 lower survival markers were validated. With these 9 markers in hand, now pathologist can stratify GBM patients and can guide the therapeutic decision.

**Highlights:**

- A novel stratification of glioblastoma based on mass spectrometry was established.
- Three groups with different molecular features and survival were identified.
- This new classification could improve prognostication and may help therapeutic options.
- 8 prognosis markers for oncologist therapeutic decision have been validated.
