## Supplementary material for "Overall patient’s survival of glioblastoma associated to molecular markers: a pan-proteomic prospective study": supp data 3

### Sheet: Feuil1
Unique protein identified at least in one extraction/patient
Patient number	1	2	3	4	5	6	7	8	9	10	11	12	13	14	15	16	17	18	19	20	21	22	23	24	25	26	27	28	29	30	31	32	33	34	35	36	37	38	39	40	41	42	43	44	45	46
number of identified protein	1	4	3	15	5	38	14	0	3	1	1	5	11	20	4	1	1	5	2	0	3	8	1	3	3	1	1	6	4	1	2	6	3	4	8	9	2	9	13	8	14	5	48	10	10	38
accession number	Q9H061	P02745	Q9UGP4	A6NCS6	O00560-2	A6NMZ7	O14979		P29728-2	Q9Y5B8	Q95604	O15151-5	P15884-16	A6NHL2-2	P16234	O60307	P68106-2	O15118-2	P00973-3		P28329-3	O75558	P14854	O60231	P01880	O75077-3	Q9P2U8	O75352-2	P0DP09	Q3L8U1-2	O60359	Q14003	Q5T890	A7E2Y1	O00762-4	O95251-2	P01877	P38398-6	O43597	O60241-4	A0A0B4J1Y9	P62308	O15061-2	P30466	P13929-3	O14735
		P16671-4	Q9Y6G5	O95400	P10451-5	O00429-2	P00739		Q05682			O75391	P39880-6	O95758-1	P22794			O15228-2	Q13322-3		Q96FV9	P01137		Q6QNY0	Q01118			O75882-3	P36959		Q9UJF2-2	Q8IYM9-2	Q6XQN6-3	P07902	O14874-2	P25391	Q08554-2	Q15797	O60346	O95154	P17927	O95785-4	O15197-2	Q5DX21-3	P23470-2	P06310
		P39900	Q8IYB8	P50452	P51159-2	O14618	P14136-2		Q86WA6-2			P04406-2	Q01658	P07205	Q96DA6			Q8WUJ3			Q99988	P16109		Q86YP4-2	Q4ZHG4-2			P01891	Q53ET0			Q9H2W6	Q96BI1	Q5TBA9	O75563	P49005		Q5XUX1-3	P20309	P03886	P47895	P02144	O75600	Q5VZP5	Q5VST9-3	P07948
		Q32P28		P57721-2	P68133	O15247	P29353-5					Q9UQP3	Q14432	P15498	O76039-2			Q8WWP7				P78395						Q9NZN1	Q562R1			Q9P2I0		Q96PN6-4	P25445-6	P49116		Q8TC71-2	P20839-2	Q86UN3-2	P49961-3	Q13015	O95716	Q8N2Q7-2	Q5VTR2	P0DJI9
				P63272	Q96H20-2	O43156	P30154-5					Q9C0D5-2	Q29RF7	P24386				Q9UPQ3-2				Q86YW5						Q15021				Q9Y4W2-2			Q14964	P50542-2		Q8WYR4-2	P46734-2	Q96BS2	P54098	Q15047-3	P15056	Q9BSQ5-3	Q6ZS17-2	P23634-5
				Q0ZGT2-4		O43491-4	P30504						Q33E94-3	P31513								Q969G5						Q5T013-2				Q9H1A7			Q7Z699	Q8IU81		Q9H1X1	Q92600-3	Q96SW2-2	P80108		P25208	Q9BYM8-4	Q8NCN5	P27816-5
				Q15811-9		O60658-2	P31483-2						Q5TGY3	P48553								Q96RQ1													Q9BRZ2-2	Q8WUA2		Q9H7X7-2	Q96FN4	Q9BRT2	Q05086-2		P30464	Q9H4I2	Q96GM5-2	P30456
				Q2M1Z3		O75157-2	P49207						Q5THJ4-2	Q05655								Q9BXM0													Q9C0F1	Q9BYH1-2		Q9H977	Q96RE7	Q9H3H3	Q05315		P35609-2	Q9H8W4	Q9BXY0	P33241-2
				Q8N9N2-2		P07332-3	Q15149-3						Q71H61	Q13469-3																						Q9H4Z3		P46527	Q9NS82		Q0JRZ9		P47224	Q9NUT2-5	Q9NQT5-2	P49419
				Q92963-2		P09493-2	Q8N8Y2						Q8WXX7-5	Q14244-6																									Q9NWZ3-2		Q0VF96		P53667-4	Q9NZ43-2	P55283-2	P86791
				Q96EY5-2		P09493-6	Q96B36						Q9BRP1	Q5JTZ9																									Q9UPN4-3		Q16769-2		P54646			Q01518-2
				Q99797		P16188	Q9NYL2-2							Q86WV6																									Q9Y4D2		Q9BUP3-2		P54753			Q03113
				Q9BVC4-4		P22392	Q9UM54-2							Q8IZ07																									O75150		Q9H892		P56182			Q13287
				Q9UMR2		P22492	Q9Y3D8							Q8WU39																											Q9NUL5-2		P61160-2			Q14657
				Q9UPY8-2		P22612								Q9NUY8-2																													P63215			Q15149-9
						P27448-8								Q9NVM6																													P98194-2			Q15555-5
						P31994-5								Q9UJY5-4																													Q00403			Q31612
						P55209-3								Q9UPN7																													Q09470			Q6QNY1
						P63261								Q9Y3B8-2																													Q16288-5			Q86TI0-2
						P82970								Q9Y4D7-2																													Q16720-4			Q86YS6
						Q07157-2																																					Q2NKQ1-4			Q8IYD1
						Q13555-11																																					Q5VZF2-3			Q8N1Q1
						Q15311																																					Q6GYQ0			Q8N2Y8
						Q16851-2																																					Q6P1J9			Q8TBN0
						Q16891																																					Q76NI1-2			Q8WUH2
						Q7Z7K6																																					Q86VM9-2			Q8WVC0-2
						Q8IX18-3																																					Q8IWR0			Q92526
						Q8WUK0-2																																					Q8TC26			Q92832-2
						Q96AE4																																					Q93050-3			Q96EK6
						Q96CW5-2																																					Q96G28			Q99611
						Q96N66-2																																					Q96GM8-2			Q99689
						Q9BU23-2																																					Q9BQ04			Q9BW83-2
						Q9BV40																																					Q9BQL6			Q9H2S1-2
						Q9H1H9-3																																					Q9BSF4			Q9NRW3
						Q9NP90																																					Q9BST9-2			Q9NZZ3-2
						Q9NPD3																																					Q9BUH8			Q9UEU0
						Q9NQC3-5																																					Q9BZ71-2			Q9UPP2-2
						Q9Y5G2																																					Q9H6X2-5			Q9Y4U1
																																											Q9H9E3
																																											Q9NQX4
																																											Q9P225-2
																																											Q9UBB5
																																											Q9ULT8
																																											Q9UQM7-2
																																											Q9Y2X7-3
																																											Q9Y312
																																											Q9Y4Y9
																																											Q9Y6A5
