## Supplementary material for "Overall patient’s survival of glioblastoma associated to molecular markers: a pan-proteomic prospective study": supp data 6

### Sheet: OS
Parameter	DF	Parameter Estimate	Standard Error	Chi-Square	Pr > ChiSq	Hazard Ratio	95% Hazard Ratio Confidence Limits			Analysis of Maximum Likelihood Estimates
IP_652563	1	0.28507	0.07527	14.3427	0.0002	1.33	1.147	1.541		Parameter	DF	Parameter	Standard	Chi-Square	Pr > ChiSq	Hazard	95% Hazard Ratio Confidence
FXR1	1	-1.25301	0.36448	11.8185	0.0006	0.286	0.14	0.584				Estimate	Error			Ratio	Limits
RPS20	1	-0.7618	0.23552	10.4623	0.0012	0.467	0.294	0.741		ALCAM	1	0.69164	0.18788	13.5523	0.0002	1.997	1.382	2.886
ANXA6	1	0.51404	0.15933	10.4094	0.0013	1.672	1.224	2.285		RPS14	1	1.47645	0.53617	7.5827	0.0059	4.377	1.53	12.52
ALCAM	1	0.56831	0.17706	10.3015	0.0013	1.765	1.248	2.498		ANXA11	1	0.46335	0.15697	8.7138	0.0032	1.589	1.168	2.162
RPL11	1	-0.78558	0.25342	9.6093	0.0019	0.456	0.277	0.749		PPP1R12A	1	-2.05597	0.67469	9.286	0.0023	0.128	0.034	0.48
CALM3	1	0.25136	0.08171	9.4639	0.0021	1.286	1.096	1.509		IP_652563	1	0.26822	0.07992	11.2621	0.0008	1.308	1.118	1.529
HMGA1	1	-0.34607	0.11316	9.352	0.0022	0.707	0.567	0.883
S100B	1	0.24907	0.0818	9.2715	0.0023	1.283	1.093	1.506
IGHM	1	0.32975	0.10848	9.2399	0.0024	1.391	1.124	1.72
EIF3C	1	-1.04772	0.34798	9.0653	0.0026	0.351	0.177	0.694
CPNE6	1	0.33732	0.11439	8.6952	0.0032	1.401	1.12	1.753
TUBA1A	1	0.44037	0.15337	8.244	0.0041	1.553	1.15	2.098
RPS14	1	-0.64519	0.22592	8.1556	0.0043	0.525	0.337	0.817
GPHN	1	0.44548	0.15631	8.1221	0.0044	1.561	1.149	2.121
ANXA11	1	0.27504	0.09713	8.0179	0.0046	1.317	1.088	1.593
PPP1R12A	1	-1.23054	0.43941	7.8424	0.0051	0.292	0.123	0.691
AP1G1	1	0.83198	0.29958	7.7128	0.0055	2.298	1.277	4.134
MTDH	1	-0.63924	0.2339	7.4688	0.0063	0.528	0.334	0.835
WIBG	1	-0.58575	0.21444	7.4613	0.0063	0.557	0.366	0.848
ACIN1	1	-0.58334	0.21379	7.4451	0.0064	0.558	0.367	0.848
LASP1	1	-0.7371	0.27361	7.2578	0.0071	0.478	0.28	0.818
THRAP3	1	-0.49936	0.18628	7.1865	0.0073	0.607	0.421	0.874
CDC42	1	0.51331	0.1933	7.0515	0.0079	1.671	1.144	2.44
PDCD6	1	0.3683	0.13911	7.0097	0.0081	1.445	1.1	1.898
PML	1	-0.37898	0.14353	6.9716	0.0083	0.685	0.517	0.907
IGHV3_20	1	0.24137	0.09238	6.8269	0.009	1.273	1.062	1.526
CDC5L	1	-0.52553	0.20365	6.6596	0.0099	0.591	0.397	0.881
IP_064355	1	0.19346	0.07523	6.6134	0.0101	1.213	1.047	1.406
ST13	1	0.77364	0.30211	6.5574	0.0104	2.168	1.199	3.919
EFHD2	1	0.49772	0.19508	6.5094	0.0107	1.645	1.122	2.411
MESDC2	1	-0.59875	0.23481	6.5021	0.0108	0.549	0.347	0.871
TMSB4X	1	-0.30124	0.12134	6.1631	0.013	0.74	0.583	0.939
IP_140988	1	0.19476	0.07966	5.9782	0.0145	1.215	1.039	1.42
VDAC2	1	0.52606	0.2158	5.9422	0.0148	1.692	1.109	2.583
FKBP15	1	-0.2923	0.12007	5.9261	0.0149	0.747	0.59	0.945
VCAN	1	0.20453	0.08489	5.805	0.016	1.227	1.039	1.449
EMD	1	-0.38155	0.1622	5.5333	0.0187	0.683	0.497	0.938
LEMD2	1	-0.41312	0.17838	5.3637	0.0206	0.662	0.466	0.938
MAOB	1	0.31806	0.13789	5.3205	0.0211	1.374	1.049	1.801
HSPD1	1	-0.91402	0.40423	5.1127	0.0238	0.401	0.182	0.885
EXOC5	1	0.86506	0.38461	5.0588	0.0245	2.375	1.118	5.047
OGFR	1	-0.76322	0.34276	4.9582	0.026	0.466	0.238	0.913
A2M	1	0.23613	0.1105	4.5661	0.0326	1.266	1.02	1.573
ARL8A	1	0.44122	0.21665	4.1477	0.0417	1.555	1.017	2.377
VPS35	1	0.41845	0.2064	4.1102	0.0426	1.52	1.014	2.277
GNG10	1	0.41949	0.20894	4.0309	0.0447	1.521	1.01	2.291
CRYAB	1	0.24438	0.12253	3.9779	0.0461	1.277	1.004	1.623
IP_152255	1	0.21186	0.10627	3.9748	0.0462	1.236	1.004	1.522
IP_635954	1	0.1667	0.0842	3.9199	0.0477	1.181	1.002	1.393
MACF1	1	-0.2998	0.15289	3.8451	0.0499	0.741	0.549	1
RAB21	1	0.54862	0.28096	3.8128	0.0509	1.731	0.998	3.002
PABPC4	1	-0.28834	0.14784	3.8039	0.0511	0.75	0.561	1.001
SON	1	-0.26383	0.13746	3.684	0.0549	0.768	0.587	1.006
CRKL	1	0.58711	0.30675	3.6633	0.0556	1.799	0.986	3.282
SERPINA1	1	0.22153	0.11633	3.6262	0.0569	1.248	0.994	1.568
PLXNB2	1	0.45837	0.2416	3.5995	0.0578	1.582	0.985	2.539
C3	1	0.25256	0.13492	3.504	0.0612	1.287	0.988	1.677
PITPNB	1	0.39693	0.21659	3.3585	0.0669	1.487	0.973	2.274
TF	1	0.22861	0.1266	3.2604	0.071	1.257	0.981	1.611
IP_186061	1	0.42448	0.23541	3.2513	0.0714	1.529	0.964	2.425
NDRG1	1	0.19335	0.10731	3.2466	0.0716	1.213	0.983	1.497
CYB5R3	1	0.35412	0.19929	3.1576	0.0756	1.425	0.964	2.106
AP2M1	1	0.28584	0.1673	2.9192	0.0875	1.331	0.959	1.847
IP_2387248	1	0.27707	0.16246	2.9085	0.0881	1.319	0.959	1.814
SUPT16H	1	-0.20439	0.12101	2.8531	0.0912	0.815	0.643	1.033
SERPING1	1	0.17569	0.10969	2.5651	0.1092	1.192	0.961	1.478
PAFAH1B2	1	0.3943	0.24633	2.5622	0.1094	1.483	0.915	2.404
TBL2	1	-0.19622	0.12459	2.4805	0.1153	0.822	0.644	1.049
LARP7	1	-0.25796	0.16428	2.4657	0.1164	0.773	0.56	1.066
LARP7	1	-0.25796	0.16428	2.4657	0.1164	0.773	0.56	1.066
PRRC1	1	-0.28951	0.18875	2.3527	0.1251	0.749	0.517	1.084
EPS8	1	-0.28284	0.18699	2.288	0.1304	0.754	0.522	1.087
ASRGL1	1	0.15424	0.10211	2.2817	0.1309	1.167	0.955	1.425
RAB2B	1	0.2655	0.18071	2.1587	0.1418	1.304	0.915	1.858
PPIL3	1	-0.26426	0.18203	2.1074	0.1466	0.768	0.537	1.097
ENDOD1	1	0.16237	0.11195	2.1036	0.1469	1.176	0.945	1.465
IK	1	-0.24687	0.17393	2.0146	0.1558	0.781	0.556	1.099
CSDE1	1	-0.80751	0.58007	1.938	0.1639	0.446	0.143	1.39
NFU1	1	0.31953	0.23107	1.9123	0.1667	1.376	0.875	2.165
KRAS	1	0.20613	0.1531	1.8128	0.1782	1.229	0.91	1.659
ESYT2	1	-0.22567	0.16791	1.8062	0.179	0.798	0.574	1.109
PRKACA	1	-0.38557	0.28734	1.8006	0.1796	0.68	0.387	1.194
TMSB10	1	-0.13066	0.10486	1.5526	0.2128	0.878	0.714	1.078
AP1S2	1	-0.29346	0.2364	1.541	0.2145	0.746	0.469	1.185
RAB5C	1	0.14069	0.12932	1.1836	0.2766	1.151	0.893	1.483
PSME3	1	0.14073	0.13602	1.0706	0.3008	1.151	0.882	1.503
IP_691722	1	0.07712	0.07512	1.054	0.3046	1.08	0.932	1.252
EIF3H	1	-0.12797	0.12721	1.012	0.3144	0.88	0.686	1.129
APOA2	1	0.09136	0.09117	1.0042	0.3163	1.096	0.916	1.31
CSNK1A1	1	-0.20579	0.20655	0.9926	0.3191	0.814	0.543	1.22
NSUN2	1	-0.12013	0.12688	0.8964	0.3438	0.887	0.692	1.137
AGT	1	0.16096	0.1734	0.8616	0.3533	1.175	0.836	1.65
AUP1	1	0.15261	0.16769	0.8283	0.3628	1.165	0.839	1.618
IP_785284	1	0.06257	0.06942	0.8124	0.3674	1.065	0.929	1.22
IGBP1	1	-0.14467	0.16276	0.7901	0.3741	0.865	0.629	1.19
DKC1	1	-0.1035	0.11922	0.7536	0.3853	0.902	0.714	1.139
METAP2	1	-0.14078	0.17129	0.6755	0.4112	0.869	0.621	1.215
MCM6	1	-0.08414	0.10339	0.6624	0.4157	0.919	0.751	1.126
CCAR1	1	-0.11671	0.14669	0.633	0.4263	0.89	0.667	1.186
MAT2B	1	-0.28636	0.36998	0.5991	0.4389	0.751	0.364	1.551
TIAL1	1	0.10541	0.15525	0.461	0.4972	1.111	0.82	1.506
PRPF3	1	-0.09926	0.148	0.4498	0.5024	0.906	0.678	1.21
PLAA	1	0.10011	0.15056	0.4421	0.5061	1.105	0.823	1.485
ARMCX3	1	0.09949	0.15019	0.4387	0.5077	1.105	0.823	1.483
SPR	1	-0.1483	0.22726	0.4258	0.5141	0.862	0.552	1.346
THUMPD3	1	0.10441	0.16512	0.3998	0.5272	1.11	0.803	1.534
KPNA2	1	-0.07048	0.12368	0.3247	0.5688	0.932	0.731	1.188
UBE2K	1	0.07442	0.13726	0.2939	0.5877	1.077	0.823	1.41
RPA3	1	-0.06195	0.12052	0.2642	0.6072	0.94	0.742	1.19
RDH14	1	-0.11871	0.23361	0.2582	0.6114	0.888	0.562	1.404
PARP4	1	-0.07867	0.17986	0.1913	0.6618	0.924	0.65	1.315
MON2	1	0.10158	0.23391	0.1886	0.6641	1.107	0.7	1.751
ADI1	1	-0.05104	0.12227	0.1742	0.6764	0.95	0.748	1.208
CMAS	1	0.07366	0.18066	0.1662	0.6835	1.076	0.755	1.534
ERH	1	0.0388	0.0987	0.1545	0.6942	1.04	0.857	1.261
ANO6	1	0.06675	0.17237	0.15	0.6986	1.069	0.763	1.499
IP_063705	1	0.03587	0.1118	0.1029	0.7483	1.037	0.833	1.29
NUCB2	1	-0.0363	0.12455	0.085	0.7707	0.964	0.755	1.231
TRIM9	1	0.04947	0.17267	0.0821	0.7745	1.051	0.749	1.474
PRPF6	1	-0.03182	0.1275	0.0623	0.8029	0.969	0.754	1.244
SCYL1	1	0.0372	0.18767	0.0393	0.8429	1.038	0.718	1.499
NUP98	1	0.01555	0.16208	0.0092	0.9236	1.016	0.739	1.395
RAE1	1	0.00344	0.12824	0.0007	0.9786	1.003	0.78	1.29
ABCF2	1	0.00136	0.13478	0.0001	0.992	1.001	0.769	1.304

### Sheet: Cluster
PATHNB	CLUSTER
C1439021	1
C1439109	1			n=
C1501504	1		Cluster 1	32
C1501585	1		Cluster 2	14
C1501852	1
C1502381	1
C1503224	1
C1505242	1
C1506658	1
C1510158	1
C1510342	1
C1519762	1
C1527738	1
C1528331	1
C1531382	1
C1536019	1
C1539958	1
C1543739	1
C1600319	1
C1601258	1
C1609141	1
C1614183	1
C1620412	1
C1623221	1
C1626019	1
C1626535	1
C1628038	1
C1630502	1
C1630598	1
C1707248	1
C1715924	1
C1720970	1																		Test of Equality over Strata
C1424966	2																		Test	Chi-Square	DF	Pr >
C1436848	2																					Chi-Square
C1500810	2																		Log-Rank	16.549	1	<.0001
C1505755	2																		Wilcoxon	15.7421	1	<.0001
C1516183	2																		-2Log(LR)	7.7004	1	0.0055
C1601494	2
C1602246	2
C1603238	2
C1606697	2
C1610018	2
C1614511	2
C1627349	2
C1628774	2
C1636708	2

### Sheet: Moyennes
Cluster	N	ALCAM	RPS14	ANXA11	PPP1R12A	IP_652563
1	32	24.1032	28.6908	23.2736	25.7951	14.7828
2	14	25.0293	27.9371	24.944	25.5347	19.3069
Pop Tot	46	24.385	28.4614	23.782	25.7158	16.1597
Std		1.28933	0.742713	1.72054	0.416178	2.37572
Cluster	N	ALCAM	RPS14	ANXA11	PPP1R12A	IP_652563
1	32	-0.218613	0.30887	-0.295484	0.190431	-0.579562
2	14	0.499687	-0.705988	0.675391	-0.435272	1.32471
Pop Tot	46	0	0	0	0	0
p (Wilcoxon)		0.0256	0.0022	0.0047	0.0609	<.0001
